# A Snakemake-based bacterial whole genome comparison pipeline for multi-group clinical isolates

**DOI:** 10.64898/2026.06.25.734687

**Authors:** Hoeyoung Kim, Ho Seok Sim, Jaeeun Kim, Kwangsoo Kim, Jinki Yeom

## Abstract

Organisms have continuously evolved in response to environmental conditions. Pathogenic bacteria evolve under host and environmental pressures, reshaping their genomes through insertions, inversions, deletions, and duplications during infection. In clinical settings, phenotypic traits of pathogenic bacteria such as virulence or antimicrobial resistance directly affect disease severity, transmission, and treatment. Conventional genotyping provides insights into genomic relatedness but does not always align with these clinically relevant traits, limiting its utility for phenotype-driven interventions. Here, we develop ABComp (Assembly polishing and Bacterial whole-genome Comparison for multi-group clinical isolates), a modular and Snakemake-based workflow for phenotype-driven comparative genomics. ABComp automates assembly polishing, group-wise pangenome analysis, and enables flexible pathogenic marker discovery through user-defined comparisons. We validated ABComp using a *Klebsiella pneumoniae* ground truth dataset stratified by yersiniabactin presence and successfully recovered the entire locus as a group-specific core marker. By applying ABComp to another dataset of clinical isolates with experimentally measured virulence, we discovered the ferric citrate (Fec) uptake system as a potential marker specific to a hypervirulent group. These results demonstrate ABComp’s utility in uncovering phenotype-linked genomic markers with clinical significance, supporting targeted treatments and rapid diagnosis.
