## Supplementary material for "A Snakemake-based bacterial whole genome comparison pipeline for multi-group clinical isolates": Tables

### Sheet: List of Tables
List of Tables	Title
Table 1	Feature comparison of ABComp with representative bacterial WGS analysis tools
Table 2	Bioinformatic tools used in ABComp and corresponding versions

### Sheet: Table 1
Table 1. Feature comparison of ABComp with representative bacterial WGS analysis tools
Tool	Workflow engine	Primary input	Hybrid short-read polishing	Annotation	AMR + virulence screening	Core/shell pangenome	Taxonomic classification	Group/phenotype-specific marker discovery	Statistical association + lineage correction
End-to-end WGS pipelines
ABComp	Snakemake	short + draft long; or assembled genomes	●	●	●	●	○	● (deterministic) a	○
StrainCascade	Shell/R + Apptainer	long (PacBio/ONT); short post-assembly only	○	●	◐ b	○ (future work)	● (GTDB-Tk)	○	○
Bactopia	Nextflow	short (primary); long ◐; assembled	● c	●	●	● d	●	◐ e	● e
TORMES	Bash/R	short; assembled	○	●	●	● (Roary)	○	○	○
rMAP	Bash	short (ESKAPE)	○	●	●	● (Roary)	○	○	○
Pangenome construction
Roary	standalone	annotated GFF	○	○	○	●	○	○	○
Panaroo	standalone	annotated GFF	○	○	○	●	○	○	○
Phenotype / trait association (pan-GWAS)
Scoary / Scoary2	standalone	pangenome matrix + traits	○	○	○	○ (consumes)	○	● (statistical) f	●
Pyseer	standalone	variants + phenotype	○	○	○	○	○	● (statistical) f	●
Species-specific genotyping
Kleborate	standalone	assembled	○	○ g	● (Kp loci) g	○	○	○ (known loci only)	○
Legend:	● built-in / native ◐ partial, limited, or available via plug-in ○ not available
a ABComp marker discovery is deterministic presence/absence between user-defined groups (Core-to-Core and Core-to-Strain BLASTp), reported as "Not Found" candidates; it does not perform statistical association testing or population-structure (lineage) correction.
b StrainCascade detects AMR via ResFinder and AMRFinderPlus; virulence-factor screening is limited (no dedicated VFDB module).
c Bactopia performs short-read polishing of long-read assemblies via Dragonflye (--short_polish: Flye assembly polished with Racon then Polypolish), as part of de novo assembly rather than as a standalone polishing module.
d Bactopia pangenome and pan-GWAS are delivered through Bactopia Tools (PIRATE/Panaroo/Roary; Scoary), not the core per-isolate run.
e Marker discovery in Bactopia is performed via the Scoary plug-in (statistical association with population-structure correction), not as native deterministic between-group comparison.
f Scoary, Scoary2 and Pyseer are association-only tools: they consume a pre-built pangenome / variant matrix plus a user trait file and score genotype-phenotype associations with population-structure correction.
g Kleborate is a Klebsiella-specific genotyping tool (MLST, K/O typing, ybt/clb/iuc/iro virulence loci, AMR determinants); it screens for known loci and does not perform de novo annotation or novel-marker discovery.
ABComp functional enrichment = EggNOG-mapper COG classification + clusterProfiler GO overrepresentation analysis (GO-ORA).

### Sheet: Table 2
Table 2. Bioinformatic tools used in ABComp and corresponding versions
Tool Name	Version	Description	Reference / Link
Flye	2.8.1	Long-read genome assembly	Flye
Unicycler	0.4.8	Hybrid genome assembly	Unicycler
FastQC	0.12.1	Quality control of raw reads	FastQC
MultiQC	1.24.1	Aggregates FastQC reports	MultiQC
Trimmomatic	0.39	Adapter trimming & quality filtering	Trimmomatic
Medaka	1.11.3	ONT-specific assembly polishing	Medaka
Polypolish	0.5.0	Illumina-based assembly polishing	Polypolish
BUSCO	5.5.0	Genome completeness assessment	BUSCO
QUAST	5.2.0	Assembly quality evaluation	QUAST
Prokka	1.14.6	Genome annotation	Prokka
ABRicate	1.0.1	Virulence & AMR gene screening	ABRicate
Roary	3.12.0	Pangenome analysis	Roary
EggNOG-mapper v2	2.1.12	Functional gene annotation	EggNOG
BLASTp	2.15.0	Protein sequence alignment for pathogenic marker discovery	BLAST
Snakemake	7.32.4	Workflow automation	Snakemake
